# Accurate delineation of individual tree crowns in tropical forests from aerial RGB imagery using Mask R-CNN

**DOI:** 10.1101/2022.07.10.499480

**Authors:** James G. C. Ball, Sebastian H. M. Hickman, Tobias D. Jackson, Xian Jing Koay, James Hirst, William Jay, Matthew Archer, Mélaine Aubry-Kientz, Grégoire Vincent, David A. Coomes

## Abstract

Tropical forests are a major component of the global carbon cycle and home to two-thirds of terrestrial species. Upper-canopy trees store the majority of forest carbon and can be vulnerable to drought events and storms. Monitoring their growth and mortality is essential to understanding forest resilience to climate change, but in the context of forest carbon storage, large trees are underrepresented in traditional field surveys, so estimates are poorly constrained. Aerial photographs provide spectral and textural information to discriminate between tree crowns in diverse, complex tropical canopies, potentially opening the door to landscape monitoring of large trees. Here we describe a new deep convolutional neural network method, *Detectree2*, which builds on the Mask R-CNN computer vision framework to recognise the irregular edges of individual tree crowns from airborne RGB imagery. We trained and evaluated this model with 3,797 manually delineated tree crowns at three sites in Malaysian Borneo and one site in French Guiana. As an example application, we combined the delineations with repeat lidar surveys (taken between 3 and 6 years apart) of the four sites to estimate the growth and mortality of upper-canopy trees. *Detectree2* delineated 65,000 upper-canopy trees across 14 km^2^ of aerial images. The skill of the automatic method in delineating unseen test trees was good (F_1_ score = 0.64) and for the tallest category of trees was excellent (F_1_ score = 0.74). As predicted from previous field studies, we found that growth rate declined with tree height and tall trees had higher mortality rates than intermediate-size trees. Our approach demonstrates that deep learning methods can automatically segment trees in widely accessible RGB imagery. This tool (provided as an open-source Python package) has many potential applications in forest ecology and conservation, from estimating carbon stocks to monitoring forest phenology and restoration.

**Python package available to install at** https://github.com/PatBall1/Detectree2
