## Supplemental results for "Accurate delineation of individual tree crowns in tropical forests from aerial RGB imagery using Mask R-CNN"

### Sheet: SiteAccuracies
Train1	Train2	Model name	Evaluation	Conf_threshold	Total_tests	Area_thresh	Border_filter	Precision	Recall	F1
Paracou2016		221026_Paracou2016/model_32.pth	Paracou2016	0.3	381	16	FALSE	0.529	0.612	0.568
Danum		221026_Danum/model_33.pth	Danum	0.7	278	16	FALSE	0.673	0.629	0.651
SepilokE		221026_SepilokE/model_23.pth	SepilokE	0.6	167	16	FALSE	0.531	0.563	0.547
SepilokW		221026_SepilokW/model_16.pth	SepilokW	0.5	704	16	FALSE	0.584	0.638	0.61
Combined		221026_Paracou2016DanumSepilokESepilokW/model_22.pth	Paracou2016	0.5	381	16	FALSE	0.569	0.507	0.536
Combined		221026_Paracou2016DanumSepilokESepilokW/model_22.pth	Danum	0.6	278	16	FALSE	0.657	0.709	0.682
Combined		221026_Paracou2016DanumSepilokESepilokW/model_22.pth	SepilokE	0.3	167	16	FALSE	0.537	0.647	0.587
Combined		221026_Paracou2016DanumSepilokESepilokW/model_22.pth	SepilokW	0.6	704	16	FALSE	0.647	0.616	0.631
Combined	Paracou2016	221027combined_Paracou2016/model_12.pt	Paracou2016	0.4	381	16	FALSE	0.612	0.538	0.573
Combined	Danum	221027combined_Danum/model_9.pth	Danum	0.7	278	16	FALSE	0.713	0.662	0.687
Combined	SepilokE	221027combined_SepilokE/model_10.pth	SepilokE	0.5	167	16	FALSE	0.612	0.653	0.632
Combined	SepilokW	221027combined_SepilokW/model_11.pth	SepilokW	0.4	704	16	FALSE	0.64	0.656	0.648
Paracou2016		221026_Paracou2016/model_32.pth	Danum	0.7	278	16	FALSE	0.613	0.536	0.572
Paracou2016		221026_Paracou2016/model_32.pth	Sepilok East	0.3	167	16	FALSE	0.62	0.508	0.559
Paracou2016		221026_Paracou2016/model_32.pth	Sepilok West	0.3	704	16	FALSE	0.539	0.49	0.513
Danum		221026_Danum/model_33.pth	Paracou	0.3	381	16	FALSE	0.465	0.318	0.378
Danum		221026_Danum/model_33.pth	SepilokE	0.3	167	16	FALSE	0.595	0.395	0.475
Danum		221026_Danum/model_33.pth	SepilokW	0.3	704	16	FALSE	0.55	0.582	0.566
SepilokE		221026_SepilokE/model_23.pth	Paracou	0.3	381	16	FALSE	0.518	0.42	0.464
SepilokE		221026_SepilokE/model_23.pth	Danum	0.7	278	16	FALSE	0.487	0.618	0.545
SepilokE		221026_SepilokE/model_23.pth	SepilokW	0.6	704	16	FALSE	0.386	0.561	0.457
SepilokW		221026_SepilokW/model_16.pth	Paracou	0.3	381	16	FALSE	0.479	0.378	0.422
SepilokW		221026_SepilokW/model_16.pth	Danum	0.7	278	16	FALSE	0.715	0.597	0.651
SepilokW		221026_SepilokW/model_16.pth	SepilokE	0.3	167	16	FALSE	0.551	0.521	0.535

### Sheet: AccuracySummary
Site	# test trees	Precision	Recall	F1 score		Oversegmentation*	Undersegmentation*
Paracou	381	0.595	0.543	0.568		0.206	0.336
Danum	278	0.713	0.662	0.687		0.128	0.257
Sepilok East	167	0.612	0.653	0.632		0.13	0.448
Sepilok West	704	0.604	0.656	0.648		0.226	0.234
	1530	0.631	0.6285	0.63375		0.1725	0.31875
						* As described in Clinton et al. (2010)

### Sheet: f1byHeight
Site	Model name	Confidence threshold		Height bin (m)	Median Height	# individuals	F1 score
										Height bins (m)			0-25	25-30	30-35	35+
Paracou	221027combined_Paracou2016/model_12.pt	0.6		0-25	22.97	17	0.14			F1 score			0.14	0.42	0.614	0.719
				25-30	28.07	103	0.42			Median height (m)			22.97	28.07	32.33	37
				30-35	32.33	189	0.614			# individuals			17	103	189	72
				35+	37	72	0.719
Danum	221027combined_Danum/model_9.pth	0.7		0-25	21.04	15	0.316			Height bins (m)			0-25	25-30	30-35	35-40	40-45	45-50	50-55	55-60	60+
				25-30	28.58	29	0.565			F1 score			0.316	0.565	0.464	0.515	0.688	0.684	0.706	0.619	0.842
				30-35	33.125	34	0.464			Median height (m)			21.04	28.58	33.125	37.73	42.73	47.13	52.85	56.47	62.21
				35-40	37.73	35	0.515			# individuals			15	29	34	35	46	43	47	20	9
				40-45	42.73	46	0.688
				45-50	47.13	43	0.684
				50-55	52.85	47	0.706
				55-60	56.47	20	0.619
				60+	62.21	9	0.842
Sepilok East	221027combined_SepilokE/model_10.pth	0.5		0-20	17.4	16	0.439			Height bins (m)		0-20	20-25	25-30	30-35	35+
				20-25	22.76	61	0.595			F1 score		0.439	0.595	0.434	0.649	0.696
				25-30	27.14	48	0.434			Median height (m)		17.4	22.76	27.14	32	37.79
				30-35	32	33	0.649			# individuals		16	61	48	33	9
				35+	37.79	9	0.696
Sepilok West	221027combined_SepilokW/model_11.pth	0.4		0-25	21.66	36	0.231			Height bins (m)			0-25	25-30	30-35	35-40	40-45	45-50	50-55	55-60	60+
				25-30	27.9	52	0.44			F1 score			0.231	0.44	0.471	0.604	0.609	0.571	0.674	0.621	0.692
				30-35	32.79	119	0.471			Median height (m)			21.66	27.9	32.79	36.9	42.68	47.25	52.13	56.69	62.94
				35-40	36.9	144	0.604			# individuals			36	52	119	144	127	107	82	26	11
				40-45	42.68	127	0.609
				45-50	47.25	107	0.571
				50-55	52.13	82	0.674
				55-60	56.69	26	0.621
				60+	62.94	11	0.692

### Sheet: Growth_mortality
Site	Height class	Median height	Total trees	# deaths	Mortality (%/yr)	SE mortality	Growth (m/yr)	SE growth
Paracou	0-25	22.635	12050	596	1.66005	0.0905	0.296113	0.0007
	25-35	29.5025	37302	1750	1.63246	0.0011	0.298936	0.0004
	35-45	37.03	6244	392	1.79042	0.0275	0.295833	0.001
	45+	45.78	51	8	2.39358	0.2675	0.267323	0.0164
Danum	0-25	19.74	447	13	1.22035	0.0659	0.181525	0.0015
	25-35	31.08	785	64	1.47907	0.0332	0.171325	0.0018
	35-45	40.38	1167	106	1.50918	0.0268	0.169589	0.0015
	45-55	49.63	1106	131	1.58579	0.0231	0.164439	0.0018
	55-65	57.6975	347	50	1.64484	0.0417	0.159655	0.0033
	65+	66.245	20	3	1.65722	0.357	0.158553	0.0164
Sepilok West	0-25	22.17	198	19	1.53042	0.0847	0.18248	0.0039
	25-35	32.105	1035	60	1.39195	0.0329	0.184546	0.0013
	35-45	38.78	1281	80	1.41158	0.0809	0.184216	0.0012
	45-55	48.65	471	51	1.56561	0.0758	0.178993	0.0027
	55+	56.73	57	7	1.60314	0.138	0.178278	0.0084
Sepilok East	0-25	22.59	769	51	1.42764	0.035	0.175702	0.0017
	25-35	28.7025	1253	95	1.46406	0.041	0.173915	0.0026
	35-45	37.44	277	30	1.56567	0.12	0.167801	0.0114
	45-55	50.1	54	15	1.8693	0.276	0.135909	0.0162
	55+	56.45	7	2	1.87923	0.662	0.134416	0.0341
